# Robust and tunable signal processing in mammalian cells via engineered covalent modification cycles

**DOI:** 10.1101/2021.03.30.437779

**Authors:** Ross D. Jones, Yili Qian, Katherine Ilia, Benjamin Wang, Michael T. Laub, Domitilla Del Vecchio, Ron Weiss

## Abstract

Rewired and synthetic signaling networks can impart cells with new functionalities and enable efforts in engineering cell therapies and directing cell development. However, there is a need for tools to build synthetic signaling networks that are tunable, can precisely regulate target gene expression, and are robust to perturbations within the complex context of mammalian cells. Here, we use proteins derived from bacterial two-component signaling pathways to develop synthetic phosphorylation-based and feedback-controlled devices in mammalian cells with such properties. First, we isolate kinase and phosphatase proteins from the bifunctional histidine kinase EnvZ. We then use these proteins to engineer a synthetic covalent modification cycle, in which the kinase and phosphatase competitively regulate phosphorylation of the cognate response regulator OmpR, enabling analog tuning of OmpR-driven gene expression. Further, we show that the phosphorylation cycle can be extended by connecting phosphatase expression to small molecule and miRNA inputs in the cell, with the latter enabling cell-type specific signaling responses and accurate cell type classification. Finally, we implement a tunable negative feedback controller by co-expressing the kinase-driven output gene with the small molecule-tunable phosphatase. This negative feedback substantially reduces cell-to-cell noise in output expression and mitigates the effects of cell context perturbations due to off-target regulation and resource competition. Our work thus lays the foundation for establishing tunable, precise, and robust control over cell behavior with synthetic signaling networks.
