## Supplementary material for "Robust and tunable signal processing in mammalian cells via engineered covalent modification cycles": Jones et al 2021 Plasmids.xlsx

### Sheet: Experiments
Plasmid ID	Resistance	Origin	Description
aRJ_00034	AmpR/KanR	pUC	[JG SmallBob] attB-BxB1_pac_Rb Glob pA :: cHS4_CMV_mNeonGreen_Rb Glob pA :: cHS4_CMV_EBFP2_Rb Glob pA
aRJ_00035	AmpR/KanR	pUC	[JG SmallBob] attB-BxB1_pac_Rb Glob pA :: cHS4_CMV_mNeonGreen_Rb Glob pA :: cHS4_CMV_TagBFP_Rb Glob pA
aRJ_00036	AmpR/KanR	pUC	[JG SmallBob] attB-BxB1_pac_Rb Glob pA :: cHS4_CMV_mNeonGreen_Rb Glob pA :: cHS4_CMV_tdTomato_Rb Glob pA
aRJ_00037	AmpR/KanR	pUC	[JG SmallBob] attB-BxB1_pac_Rb Glob pA :: cHS4_CMV_mNeonGreen_Rb Glob pA :: cHS4_CMV_mKO2_Rb Glob pA
aRJ_00038	AmpR/KanR	pUC	[JG SmallBob] attB-BxB1_pac_Rb Glob pA :: cHS4_CMV_mNeonGreen_Rb Glob pA :: cHS4_CMV_mKate2_Rb Glob pA
aRJ_00039	AmpR/KanR	pUC	[JG SmallBob] attB-BxB1_pac_Rb Glob pA :: cHS4_CMV_mNeonGreen_Rb Glob pA :: cHS4_CMV_iRFP720_Rb Glob pA
aRJ_00040	AmpR/KanR	pUC	[JG SmallBob] attB-BxB1_pac_Rb Glob pA :: cHS4_CMV_EYFP_Rb Glob pA :: cHS4_CMV_EBFP2_Rb Glob pA
aRJ_00041	AmpR/KanR	pUC	[JG SmallBob] attB-BxB1_pac_Rb Glob pA :: cHS4_CMV_EYFP_Rb Glob pA :: cHS4_CMV_TagBFP_Rb Glob pA
aRJ_00042	AmpR/KanR	pUC	[JG SmallBob] attB-BxB1_pac_Rb Glob pA :: cHS4_CMV_EYFP_Rb Glob pA :: cHS4_CMV_tdTomato_Rb Glob pA
aRJ_00043	AmpR/KanR	pUC	[JG SmallBob] attB-BxB1_pac_Rb Glob pA :: cHS4_CMV_EYFP_Rb Glob pA :: cHS4_CMV_mKO2_Rb Glob pA
aRJ_00044	AmpR/KanR	pUC	[JG SmallBob] attB-BxB1_pac_Rb Glob pA :: cHS4_CMV_EYFP_Rb Glob pA :: cHS4_CMV_mKate2_Rb Glob pA
aRJ_00045	AmpR/KanR	pUC	[JG SmallBob] attB-BxB1_pac_Rb Glob pA :: cHS4_CMV_EYFP_Rb Glob pA :: cHS4_CMV_iRFP720_Rb Glob pA
pGL4.53	Unspecified	Unspecified	hPGK_Fluc2
tKO_2	AmpR	ColE1	[ST2-3] F1_6xOmpR-minCMV53_Inert_TagBFP_Inert_Synth pA
tRJ_00031	AmpR	ColE1	[S2-3] A2_hEF1a_Inert_Fluc2_Inert_Synth pA
tRJ_00038	AmpR	ColE1	[S3-4] cHS4_hEF1a_Inert_mKate2_Inert_Synth pA
tRJ_00154	AmpR	ColE1	[S3-4] cHS4_hEF1a_Inert_NeonGreen_Inert_Synth pA
tRJ_00185	AmpR	ColE1	[S2-3] A2_hEF1a_Inert_Gal4-NLS-HA-VPR_Inert_Synth pA
tRJ_00212	AmpR	ColE1	[S2-3] A2_hEF1a_Inert_TagBFP_Inert_Synth pA
tRJ_00221	AmpR	ColE1	[S2-3] E1_hEF1a_Inert_EnvZ_Inert_Synth pA
tRJ_00222	AmpR	ColE1	[S2-3] E1_hEF1a_Inert_EnvZm1_Inert_Synth pA
tRJ_00223	AmpR	ColE1	[S2-3] E1_hEF1a_Inert_EnvZm2_Inert_Synth pA
tRJ_00224	AmpR	ColE1	[S2-3] E1_hEF1a_Inert_EnvZm3_Inert_Synth pA
tRJ_00225	AmpR	ColE1	[S2-3] E1_hEF1a_Inert_EnvZm4_Inert_Synth pA
tRJ_00226	AmpR	ColE1	[S2-3] E1_hEF1a_Inert_EnvZc_Inert_Synth pA
tRJ_00227	AmpR	ColE1	[S2-3] E1_hEF1a_Inert_EnvZ[A]_Inert_Synth pA
tRJ_00228	AmpR	ColE1	[S2-3] E1_hEF1a_Inert_EnvZ[AAB]_Inert_Synth pA
tRJ_00229	AmpR	ColE1	[S3-4] E1_6xOmpR-AP_Inert_mKate2_Inert_Synth pA
tRJ_00231	AmpR	ColE1	[S4-5] E1_hEF1a_Inert_OmpR-VP64_Inert_Synth pA
tRJ_00292	AmpR	ColE1	[S3-4] E1_3xOmpR-minKB-AP_Inert_mKate2_4xTFF5_Synth pA
tRJ_00293	AmpR	ColE1	[S3-4] E1_6xOmpR-minKB-AP_Inert_mKate2_4xTFF5_Synth pA
tRJ_00294	AmpR	ColE1	[S3-4] E1_9xOmpR-minKB-AP_Inert_mKate2_4xTFF5_Synth pA
tRJ_00295	AmpR	ColE1	[S3-4] E1_3xOmpR-minCMV53-AP_Inert_mKate2_4xTFF5_Synth pA
tRJ_00296	AmpR	ColE1	[S3-4] E1_6xOmpR-minCMV53-AP_Inert_mKate2_4xTFF5_Synth pA
tRJ_00297	AmpR	ColE1	[S3-4] E1_9xOmpR-minCMV53-AP_Inert_mKate2_4xTFF5_Synth pA
tRJ_00298	AmpR	ColE1	[S4-5] E1_hEF1a_Inert_OmpR-VPR_4xTFF5_Synth pA
tRJ_00299	AmpR	ColE1	[S4-5] E1_hEF1a_Inert_OmpR-p65_4xTFF5_Synth pA
tRJ_00300	AmpR	ColE1	[S2-3] E1_hEF1a_Inert_EnvZm1c_4xTFF4_Synth pA
tRJ_00301	AmpR	ColE1	[S2-3] E1_hEF1a_Inert_EnvZm1[A]_4xTFF4_Synth pA
tRJ_00302	AmpR	ColE1	[S2-3] E1_hEF1a_Inert_EnvZm1[AA]_4xTFF4_Synth pA
tRJ_00303	AmpR	ColE1	[S2-3] E1_hEF1a_Inert_EnvZm1[AAB]_4xTFF4_Synth pA
tRJ_00304	AmpR	ColE1	[S2-3] E1_hEF1a_Inert_EnvZm2c_4xTFF5_Synth pA
tRJ_00305	AmpR	ColE1	[S2-3] E1_hEF1a_Inert_EnvZm2[AAB]_4xTFF5_Synth pA
tRJ_00324	AmpR	ColE1	[S2-3] E1_hEF1a_Inert_EnvZm2_4xTFF5_Synth pA
tRJ_00329	AmpR	ColE1	[S2-3] E1_hEF1a_Inert_NarX_4xTFF5_Synth pA
tRJ_00331	AmpR	ColE1	[S2-3] E1_hEF1a_Inert_PhoR_4xTFF5_Synth pA
tRJ_00336	AmpR	ColE1	[S3-4] E1_6xNarL-minCMV53-AP_Inert_mKate2_4xTFF5_Synth pA
tRJ_00350	AmpR	ColE1	[S4-5] E1_hEF1a_Inert_NarL-VP64_4xTFF5_Synth pA
tRJ_00352	AmpR	ColE1	[S4-5] E1_hEF1a_Inert_PhoB-VP64_4xTFF5_Synth pA
tRJ_00358	AmpR	ColE1	[S4-5] E1_hEF1a_Inert_TagBFP-P2A-OmpR-VP64_4xTFF5_Synth pA
tRJ_00365	AmpR	ColE1	[S2-3] E1_hEF1a_Inert_EnvZm0m1_4xTFF4_Synth pA
tRJ_00378	AmpR	ColE1	[S2-3] E1_hACTB_Inert_EnvZm2[T247A]_4xTFF5_Synth pA
tRJ_00384	AmpR	ColE1	[S4-5] E1_hEF1a_Inert_OmpR[DBD]-NLS-VP64_Inert_Synth pA
tRJ_00399	AmpR	ColE1	[S3-4] E1_9xOmpR-minCMV53-AP_Inert_mKO2mod_Inert_Synth pA
tRJ_00409	AmpR	ColE1	[S2-3] E1_hEF1a_Inert_iRFP-720_Inert_Synth pA
tRJ_00410	AmpR	ColE1	[S2-3] E1_hEF1a_Inert_Fluc2_Inert_Synth pA
tRJ_00416	AmpR	ColE1	[S2-3] E1_hEF1a_Inert_mKO2_Inert_Synth pA
tRJ_00482	AmpR	ColE1	[S2-3] E1_hACTB_Inert_NarXm2[Q403A]_4xTFF5_Synth pA
tRJ_00493	AmpR	ColE1	[S2-3] E1_hEF1a_Inert_BaeS_Inert_Synth pA
tRJ_00494	AmpR	ColE1	[S2-3] E1_hEF1a_Inert_BasS_Inert_Synth pA
tRJ_00495	AmpR	ColE1	[S2-3] E1_hEF1a_Inert_CpxA_Inert_Synth pA
tRJ_00496	AmpR	ColE1	[S2-3] E1_hEF1a_Inert_CusS_Inert_Synth pA
tRJ_00497	AmpR	ColE1	[S2-3] E1_hEF1a_Inert_KdpD_Inert_Synth pA
tRJ_00498	AmpR	ColE1	[S2-3] E1_hEF1a_Inert_PhoQ_Inert_Synth pA
tRJ_00499	AmpR	ColE1	[S2-3] E1_hEF1a_Inert_QseC_Inert_Synth pA
tRJ_00500	AmpR	ColE1	[S2-3] E1_hEF1a_Inert_RstB_Inert_Synth pA
tRJ_00501	AmpR	ColE1	[S2-3] E1_hEF1a_Inert_YedV_Inert_Synth pA
tRJ_00502	AmpR	ColE1	[S4-5] E1_hEF1a_Inert_BaeR-VP64_4xTFF5_Synth pA
tRJ_00503	AmpR	ColE1	[S4-5] E1_hEF1a_Inert_BasR-VP64_4xTFF5_Synth pA
tRJ_00504	AmpR	ColE1	[S4-5] E1_hEF1a_Inert_CpxR-VP64_4xTFF5_Synth pA
tRJ_00505	AmpR	ColE1	[S4-5] E1_hEF1a_Inert_CusR-VP64_4xTFF5_Synth pA
tRJ_00506	AmpR	ColE1	[S4-5] E1_hEF1a_Inert_KdpE-VP64_4xTFF5_Synth pA
tRJ_00507	AmpR	ColE1	[S4-5] E1_hEF1a_Inert_PhoP-VP64_4xTFF5_Synth pA
tRJ_00508	AmpR	ColE1	[S4-5] E1_hEF1a_Inert_QseB-VP64_4xTFF5_Synth pA
tRJ_00509	AmpR	ColE1	[S4-5] E1_hEF1a_Inert_RstA-VP64_4xTFF5_Synth pA
tRJ_00510	AmpR	ColE1	[S4-5] E1_hEF1a_Inert_YedW-VP64_4xTFF5_Synth pA
tRJ_00511	AmpR	ColE1	[S3-4] E1_6xBaeR-minKB_Inert_CytoNluc_Inert_Synth pA
tRJ_00512	AmpR	ColE1	[S3-4] E1_6xBasR-minKB_Inert_CytoNluc_Inert_Synth pA
tRJ_00513	AmpR	ColE1	[S3-4] E1_6xCpxR-minKB_Inert_CytoNluc_Inert_Synth pA
tRJ_00514	AmpR	ColE1	[S3-4] E1_6xKdpE-minKB_Inert_CytoNluc_Inert_Synth pA
tRJ_00515	AmpR	ColE1	[S3-4] E1_6xNarL-minKB_Inert_CytoNluc_Inert_Synth pA
tRJ_00516	AmpR	ColE1	[S3-4] E1_6xOmpR-minKB_Inert_CytoNluc_Inert_Synth pA
tRJ_00517	AmpR	ColE1	[S3-4] E1_6xOmpRv2-minKB_Inert_CytoNluc_Inert_Synth pA
tRJ_00518	AmpR	ColE1	[S3-4] E1_6xPhoB-minKB_Inert_CytoNluc_Inert_Synth pA
tRJ_00519	AmpR	ColE1	[S3-4] E1_6xPhoP-minKB_Inert_CytoNluc_Inert_Synth pA
tRJ_00520	AmpR	ColE1	[S3-4] E1_8xQseB-minKB_Inert_CytoNluc_Inert_Synth pA
tRJ_00521	AmpR	ColE1	[S3-4] E1_6xRstA-minKB_Inert_CytoNluc_Inert_Synth pA
tRJ_00522	AmpR	ColE1	[S3-4] E1_6xYedW-minKB_Inert_CytoNluc_Inert_Synth pA
tRJ_00575	AmpR	ColE1	[S2-3] E1_6xBasR-minCMV53_Inert_mKate2_4xTFF4_Synth pA
tRJ_00576	AmpR	ColE1	[S2-3] E1_6xCpxR-minCMV53_Inert_mKate2_4xTFF4_Synth pA
tRJ_00577	AmpR	ColE1	[S2-3] E1_6xRstA-minCMV53_Inert_mKate2_4xTFF4_Synth pA
tRJ_00578	AmpR	ColE1	[S2-3] E1_6xYedW-minCMV53_Inert_mKate2_4xTFF4_Synth pA
tRJ_00593	AmpR	ColE1	[S2-3] E1_hEF1a_Inert_TagBFP-P2A-Fluc2_Inert_Synth pA
tRJ_00611	AmpR	ColE1	[S3-4] E1_Inert_Inert_Fluc2_Inert_Synth pA
tRJ_00631	AmpR	ColE1	[S4-5] E1_hEF1a_Inert_OmpR[D55E]-VP64_4xTFF5_Synth pA
tRJ_00639	AmpR	ColE1	[S2-3] E1_hEF1a_Inert_EnvZm1m2m3-H_4xTFF5_Synth pA
tRJ_00854	AmpR	ColE1	[ST1-2] cHS4_CMV-Intron_Inert_Fluc2_Inert_Synth pA
tRJ_00860	AmpR	ColE1	[ST2-3] E1_hEF1a_Inert_CytoNluc_miR-FF4 [ZX]_Synth pA
tRJ_00878	AmpR	ColE1	[ST1-2] cHS4_CMV-Intron_Inert_CasE_Inert_Synth pA
tRJ_00879	AmpR	ColE1	[ST1-2] cHS4_CMV-Intron_1x-uORF_CasE_Inert_Synth pA
tRJ_00880	AmpR	ColE1	[ST1-2] cHS4_CMV-Intron_2x-uORF_CasE_Inert_Synth pA
tRJ_00881	AmpR	ColE1	[ST1-2] cHS4_CMV-Intron_4x-uORF_CasE_Inert_Synth pA
tRJ_00882	AmpR	ColE1	[ST1-2] cHS4_CMV-Intron_8x-uORF_CasE_Inert_Synth pA
tRJ_00920	AmpR	ColE1	[ST2-3] E1_hEF1a_Inert_GCN4-EnvZm3t10_4xTFF4_Synth pA
tRJ_00928	AmpR	ColE1	[ST2-3] F1_6xOmpR-minCMV53_Inert_TagBFP-P2A-DDd-GCN4-EnvZm3t10_1xTFF4_Synth pA
tRJ_00929	AmpR	ColE1	[S4-5] Inert_hEF1a_CasErec_mNeonGreen-G4S-EnvZm2_Inert_Rb Glob pA (T1)
tRJ_00930	AmpR	ColE1	[S4-5] Inert_hEF1a_CasErec_DDd-mNeonGreen-G4S-EnvZm2_Inert_Rb Glob pA (T1)
tRJ_00931	AmpR	ColE1	[S4-5] Inert_hEF1a_CasErec_mNeonGreen-G4S-EnvZm2-DDd_Inert_Rb Glob pA (T1)
tRJ_00932	AmpR	ColE1	[S4-5] Inert_hEF1a_CasErec_DDd-mNeonGreen-G4S-EnvZm2-DDd_Inert_Rb Glob pA (T1)
tRJ_00933	AmpR	ColE1	[S4-5] Inert_hEF1a_CasErec_DDe-mNeonGreen-G4S-EnvZm2_Inert_Rb Glob pA (T1)
tRJ_00934	AmpR	ColE1	[S4-5] Inert_hEF1a_CasErec_mNeonGreen-G4S-EnvZm2-DDe_Inert_Rb Glob pA (T1)
tRJ_00935	AmpR	ColE1	[S4-5] Inert_hEF1a_CasErec_DDe-mNeonGreen-G4S-EnvZm2-DDe_Inert_Rb Glob pA (T1)
tRJ_00936	AmpR	ColE1	[ST1-2] E1_hEF1a_Inert_TagBFP-P2A-GCN4-EnvZm3t10_Inert_Synth pA
tRJ_00937	AmpR	ColE1	[ST1-2] E1_hEF1a_Inert_TagBFP-P2A-DDd-GCN4-EnvZm3t10_Inert_Synth pA
tRJ_00938	AmpR	ColE1	[ST1-2] E1_hEF1a_Inert_TagBFP-P2A-GCN4-EnvZm3t10-DDd_Inert_Synth pA
tRJ_00939	AmpR	ColE1	[ST1-2] E1_hEF1a_Inert_TagBFP-P2A-DDd-GCN4-EnvZm3t10-DDd_Inert_Synth pA
tRJ_00940	AmpR	ColE1	[ST1-2] E1_hEF1a_Inert_TagBFP-P2A-DDe-GCN4-EnvZm3t10_Inert_Synth pA
tRJ_00941	AmpR	ColE1	[ST1-2] E1_hEF1a_Inert_TagBFP-P2A-GCN4-EnvZm3t10-DDe_Inert_Synth pA
tRJ_00942	AmpR	ColE1	[ST1-2] E1_hEF1a_Inert_TagBFP-P2A-DDe-GCN4-EnvZm3t10-DDe_Inert_Synth pA
tRJ_00995	AmpR	ColE1	[ST2-3] D1_CMV-Intron_CasErec_OmpRs-VP64_4xTFF5_bGH pA
tRJ_00996	AmpR	ColE1	[ST2-3] D1_CMV-Intron_Cse3rec_OmpRs-VP64_4xTFF5_bGH pA
tRJ_00997	AmpR	ColE1	[ST2-3] E1_hEF1a_4xTFF4_GCN4-EnvZm3t10_4xTFF4_Synth pA
tRJ_00998	AmpR	ColE1	[ST2-3] E1_hEF1a_4xT21_GCN4-EnvZm3t10_4xT21_Synth pA
tRJ_01048	AmpR	ColE1	[ST2-3] F1_6xOmpR-minCMV53_Inert_TagBFP-P2A-Fluc2_1xTFF4_Synth pA
tRJ_01049	AmpR	ColE1	[ST2-3] F1_6xOmpR-minCMV53_Inert_TagBFP-P2A-GCN4-EnvZm3t10_1xTFF4_Synth pA
tRJ_01054	AmpR	ColE1	[ST2-3] E1_hEF1a_Inert_GCN4-EnvZm0m1m2m3t10_4xTFF4_Synth pA
tRJ_L1.1	AmpR	ColE1	[S2-3] E1_hEF1a_Inert_GCN4-EnvZt1_Inert_Synth pA
tRJ_L1.2	AmpR	ColE1	[S2-3] E1_hEF1a_Inert_GCN4-EnvZt2_Inert_Synth pA
tRJ_L1.3	AmpR	ColE1	[S2-3] E1_hEF1a_Inert_GCN4-EnvZt3_Inert_Synth pA
tRJ_L1.4	AmpR	ColE1	[S2-3] E1_hEF1a_Inert_GCN4-EnvZt4_Inert_Synth pA
tRJ_L1.5	AmpR	ColE1	[S2-3] E1_hEF1a_Inert_GCN4-EnvZt5_Inert_Synth pA
tRJ_L1.6	AmpR	ColE1	[S2-3] E1_hEF1a_Inert_GCN4-EnvZt6_Inert_Synth pA
tRJ_L1.7	AmpR	ColE1	[S2-3] E1_hEF1a_Inert_GCN4-EnvZt7_Inert_Synth pA
tRJ_L1.8	AmpR	ColE1	[S2-3] E1_hEF1a_Inert_GCN4-EnvZt8_Inert_Synth pA
tRJ_L1.9	AmpR	ColE1	[S2-3] E1_hEF1a_Inert_GCN4-EnvZt9_Inert_Synth pA
tRJ_L1.10	AmpR	ColE1	[S2-3] E1_hEF1a_Inert_GCN4-EnvZt10_Inert_Synth pA
tRJ_L2.1	AmpR	ColE1	[S2-3] E1_hEF1a_Inert_GCN4-EnvZm3t1_Inert_Synth pA
tRJ_L2.2	AmpR	ColE1	[S2-3] E1_hEF1a_Inert_GCN4-EnvZm3t2_Inert_Synth pA
tRJ_L2.3	AmpR	ColE1	[S2-3] E1_hEF1a_Inert_GCN4-EnvZm3t3_Inert_Synth pA
tRJ_L2.4	AmpR	ColE1	[S2-3] E1_hEF1a_Inert_GCN4-EnvZm3t4_Inert_Synth pA
tRJ_L2.5	AmpR	ColE1	[S2-3] E1_hEF1a_Inert_GCN4-EnvZm3t5_Inert_Synth pA
tRJ_L2.6	AmpR	ColE1	[S2-3] E1_hEF1a_Inert_GCN4-EnvZm3t6_Inert_Synth pA
tRJ_L2.7	AmpR	ColE1	[S2-3] E1_hEF1a_Inert_GCN4-EnvZm3t7_Inert_Synth pA
tRJ_L2.8	AmpR	ColE1	[S2-3] E1_hEF1a_Inert_GCN4-EnvZm3t8_Inert_Synth pA
tRJ_L2.9	AmpR	ColE1	[S2-3] E1_hEF1a_Inert_GCN4-EnvZm3t9_Inert_Synth pA
tRJ_L2.10	AmpR	ColE1	[S2-3] E1_hEF1a_Inert_GCN4-EnvZm3t10_Inert_Synth pA

### Sheet: Backbones
Plasmid ID	Resistance	Origin	Description
pL0-I bb	SpecR	ColE1	pL0 Backbone, Insulator [SpecR, LacZ, BbsI]
pL0-P.1 bb	SpecR	ColE1	pL0 Backbone, Promoter v1 [SpecR, LacZ, BbsI]
pL0-P.2 bb	SpecR	ColE1	pL0 Backbone, Promoter v2 [SpecR, LacZ, BbsI]
pL0-5.1 bb	SpecR	ColE1	pL0 Backbone, 5' UTR v1 [SpecR, LacZ, BbsI]
pL0-5.2 bb	SpecR	ColE1	pL0 Backbone, 5' UTR v2 [SpecR, LacZ, BbsI]
pL0-G bb	SpecR	ColE1	pL0 Backbone, Gene (CDS) [SpecR, LacZ, BbsI]
pL0-3 bb	SpecR	ColE1	pL0 Backbone, 3'UTR [SpecR, LacZ, BbsI]
pL0-T bb	SpecR	ColE1	pL0 Backbone, Terminator/Poly-A [SpecR, LacZ, BbsI]
S1-2	AmpR	ColE1	pL1 Backbone, Gibson Seqs 1-2, [AmpR, RFP, BsaI]
S2-3	AmpR	ColE1	pL1 Backbone, Gibson Seqs 2-3, [AmpR, RFP, BsaI]
S3-4	AmpR	ColE1	pL1 Backbone, Gibson Seqs 3-4, [AmpR, RFP, BsaI]
S4-5	AmpR	ColE1	pL1 Backbone, Gibson Seqs 4-5, [AmpR, RFP, BsaI]
S5-6	AmpR	ColE1	pL1 Backbone, Gibson Seqs 5-6, [AmpR, RFP, BsaI]
S6-7	AmpR	ColE1	pL1 Backbone, Gibson Seqs 6-7, [AmpR, RFP, BsaI]
S7-8	AmpR	ColE1	pL1 Backbone, Gibson Seqs 7-8, [AmpR, RFP, BsaI]
S8-9	AmpR	ColE1	pL1 Backbone, Gibson Seqs 8-9, [AmpR, RFP, BsaI]
S9-10	AmpR	ColE1	pL1 Backbone, Gibson Seqs 9-10, [AmpR, RFP, BsaI]
ST1-2	AmpR	ColE1	pL1 Backbone, Gibson Seqs 1-2, SapI Seqs T1-2 [AmpR, RFP, BsaI]
ST2-1	AmpR	ColE1	pL1 Backbone, Gibson Seqs 2-1, SapI Seqs T2-1 [AmpR, RFP, BsaI]
ST2-3	AmpR	ColE1	pL1 Backbone, Gibson Seqs 2-3, SapI Seqs T2-3 [AmpR, RFP, BsaI]
ST3-2	AmpR	ColE1	pL1 Backbone, Gibson Seqs 3-2, SapI Seqs T3-2 [AmpR, RFP, BsaI]
ST3-4X	AmpR	ColE1	pL1 Backbone, Gibson Seqs 3-4, SapI Seqs T3-X [AmpR, RFP, BsaI]
ST4X-3	AmpR	ColE1	pL1 Backbone, Gibson Seqs 4-3, SapI Seqs TX-3 [AmpR, RFP, BsaI]
